# Activity-dependent constraints on catecholamine signaling

**DOI:** 10.1101/2023.03.30.534970

**Authors:** Li Li, Akshay Rana, Esther M. Li, Jiesi Feng, Yulong Li, Michael R. Bruchas

**Author notes:** Co-corresponding authors. Li, Li, MD, PhD and Michael R. Bruchas, Ph.D, and respectively. Equal contribution (Akshay Rana, Esther M. Li).

## Abstract

Catecholamine signaling is thought to modulate cognition in an inverted-U relationship, but the mechanisms are unclear. We measured norepinephrine and dopamine release, postsynaptic calcium responses, and interactions between tonic and phasic firing modes under various stimuli and conditions. High tonic activity *in vivo* depleted catecholamine stores, desensitized postsynaptic responses, and decreased phasic transmission. Together this provides a clearer understanding of the inverted-U relationship, offering insights into psychiatric disorders and neurodegenerative diseases with impaired catecholamine signaling.
