## Supplemental Table 1 for "Activity-dependent constraints on catecholamine signaling"

### Sheet: Fig 1
Fig 1	comparison	tests	p
b	S0,S1,S2	1-way repeated ANOVA	5e-11
	S0,S1	paired t-test with Bonferroni correction	5e-09
	S0,S2	paired t-test with Bonferroni correction	6e-09
	S1,S2	paired t-test with Bonferroni correction	0.0006
c	0,2,30	1-way repeated ANOVA	2e-11
	0,2	paired t-test with Bonferroni correction	9e-07
	0,30	paired t-test with Bonferroni correction	0.0005
	2,30	paired t-test with Bonferroni correction	2e-06
d	reserpine 1,3,8	1-way repeated ANOVA	4e-09
	reserpine 1,3	paired t-test with Bonferroni correction	0.0002
	reserpine 1,8	paired t-test with Bonferroni correction	1.2e-06
	reserpine 3,8	paired t-test with Bonferroni correction	0.015
	veh,nepicastat	paired t-test	0.0282485
	SAL,ATOM S0,S1,S2,S3	2-way repeated ANOVA	tx: 2e-3	stim: 1.5e-10
	SAL S0, S1	paired t-test with Bonferroni correction	0.004
	ATOM S0, S1	paired t-test with Bonferroni correction	2.5e-05
	SAL S0, S2	paired t-test with Bonferroni correction	0.01
	ATOM S0, S2	paired t-test with Bonferroni correction	0.00016
	SAL S1, ATOM S1	paired t-test with Bonferroni correction	0.016
	SAL S2, ATOM S2	paired t-test with Bonferroni correction	0.012
e	BF S0,S1,S2, Th S0,S1,S2	2-way repeated ANOVA	brain region: 4e-3	stim: 7e-5
	BF S0,S1	paired t-test with Bonferroni correction	0.002
	BF S0,S2	paired t-test with Bonferroni correction	0.002
	Thal S0,S1	paired t-test with Bonferroni correction	0.00017
	Thal S0,S2	paired t-test with Bonferroni correction	5e-05
	BF S1, Thal S1	t-test	0.019
f	BF S0,S1,S2 Thal S0,S1,S2	2-way repeated ANOVA	brain region: 4e-2	stim: 1.6e-10
	BF S0,S1	paired t-test with Bonferroni correction	0.027
	BF S0,S2	paired t-test with Bonferroni correction	0.005
	Thal S0,S1	paired t-test with Bonferroni correction	0.000167
	Thal S0,S2	paired t-test with Bonferroni correction	0.000204
	BF S1, Thal S1	paired t-test	0.03
g	PRAZ BF S0,S1	Wilcoxon signed test	1	n.s.
	PRAZ BF S0,S2	Wilcoxon signed test	0.4375	n.s.
	PRAZ Thal S0,S1	Wilcoxon signed test	0.6875	n.s.
	PRAZ Thal S0,S2	Wilcoxon signed test	0.6875	n.s.

### Sheet: Fig 2
Fig 2	Comparison	tests	p
a	BF NE release, baseline, early, late	2-way repeated measure ANOVA	freq: 7e-4	time: 1e-3
	0Hz baseline-early	paired t-test with Bonferroni correction	0.714	n.s.
	3Hz baseline-early	paired t-test with Bonferroni correction	0.507	n.s.
	5Hz baseline-early	paired t-test with Bonferroni correction	0.109	n.s.
	10Hz baseline-early	paired t-test with Bonferroni correction	0.016
	0Hz early-late	paired t-test with Bonferroni correction	1	n.s.
	3Hz early-late	paired t-test with Bonferroni correction	0.663	n.s.
	5Hz early-late	paired t-test with Bonferroni correction	0.257	n.s.
	10Hz early-late	paired t-test with Bonferroni correction	0.02
b	Thal NE release, baseline, early, late	2-way repeated measure ANOVA	freq: 1e-3	time:5.7e-4
	0Hz baseline-early	paired t-test with Bonferroni correction	1	n.s.
	5Hz baseline-early	paired t-test with Bonferroni correction	0.256	n.s.
	10Hz baseline-early	paired t-test with Bonferroni correction	0.039
	0Hz early-late	paired t-test with Bonferroni correction	0.093	n.s.
	5Hz early-late	paired t-test with Bonferroni correction	0.957	n.s.
	10Hz early-late	paired t-test with Bonferroni correction	0.108	n.s.
c	Thal postsynaptic activity, baseline, early, late	2-way repeated measure ANOVA	freq:0.472	time:0.112	n.s.
	0Hz baseline-early	paired t-test with Bonferroni correction	n.a.
	5Hz baseline-early	paired t-test with Bonferroni correction	n.a.
	10Hz baseline-early	paired t-test with Bonferroni correction	n.a.
	0Hz early-late	paired t-test with Bonferroni correction	n.a.
	5Hz early-late	paired t-test with Bonferroni correction	n.a.
	10Hz early-late	paired t-test with Bonferroni correction	n.a.
d	Thal postsynaptic activity, baseline, early, late	2-way repeated measure ANOVA	freq: 0.005	time: 0.009
	0Hz baseline-early	paired t-test with Bonferroni correction	1	n.s.
	5Hz baseline-early	paired t-test with Bonferroni correction	0.248	n.s.
	10Hz baseline-early	paired t-test with Bonferroni correction	0.435	n.s.
	0Hz early-late	paired t-test with Bonferroni correction	0.429	n.s.
	5Hz early-late	paired t-test with Bonferroni correction	0.33	n.s.
	10Hz early-late	paired t-test with Bonferroni correction	0.297	n.s.

### Sheet: Fig 3
Fig 3	Comparison	tests	p
a	tonic-phasic 0,3,5,10Hz	1-way repeated ANOVA	7.7e-06
	0Hz,3Hz	Dunnett's post-hoc	0.0893
	0Hz,5Hz	Dunnett's post-hoc	0.0012
	0Hz,10Hz	Dunnett's post-hoc	9e-05
b	phasic AUC baseline-atipamezole	paired t-test	0.0045
c	phasic AUC baseline-tail lift	paired t-test	0.0133
d	basal response	1-way repeated ANOVA	0.002
	#1, #2 shock	Dunnett's post-hoc	0.1085	n.s.
	#1, #3 shock	Dunnett's post-hoc	0.0226
	#1, #4 shock	Dunnett's post-hoc	0.0129
	#1, #5 shock	Dunnett's post-hoc	0.0056
	#1, #6 shock	Dunnett's post-hoc	0.0099
	#1, #7 shock	Dunnett's post-hoc	0.0077
	#1, #8 shock	Dunnett's post-hoc	0.0134
	#1, #9 shock	Dunnett's post-hoc	0.0082
	#1, #10 shoc	Dunnett's post-hoc	0.0117
	stimulus response	1-way repeated ANOVA	0.000649
	#1, #2 shock	Dunnett's post-hoc	0.853	n.s.
	#1, #3 shock	Dunnett's post-hoc	0.311	n.s.
	#1, #4 shock	Dunnett's post-hoc	0.0518	n.s.
	#1, #5 shock	Dunnett's post-hoc	0.0366
	#1, #6 shock	Dunnett's post-hoc	0.0104
	#1, #7 shock	Dunnett's post-hoc	0.033
	#1, #8 shock	Dunnett's post-hoc	0.0217
	#1, #9 shock	Dunnett's post-hoc	0.0119
	#1, #10 shoc	Dunnett's post-hoc	0.0662	n.s.

### Sheet: SFig 1
SFig 1	comparison	test	p
d	rise: SAL, ATX	paired t-test	0.20567
	decay: SAL, ATX	paired t-test	0.02864
e	SAL, DEXMED S0,S1,S2	2-way repeated ANOVA	tx: 1.3e-4	stim: 1.6e-21
	SAL S1, DEXMED S1	paired t-test with Bonferroni correction	0.019
	SAL S0, S1	paired t-test with Bonferroni correction	0.0003
	SAL S1, S2	paired t-test with Bonferroni correction	0.65	n.s.
	DEXMED S0, S1	paired t-test with Bonferroni correction	9e-07
	DEXMED S1, S2	paired t-test with Bonferroni correction	1	n.s.
	SAL, ATI S0,S1,S2	2-way repeated ANOVA	tx: 8e-6	stim:9e-35
	SAL S1, ATI S1	paired t-test with Bonferroni correction	0.008
	SAL S0,S1	paired t-test with Bonferroni correction	4e-08
	SAL S1,S2	paired t-test with Bonferroni correction	0.425	n.s.
	ATI S0, S1	paired t-test with Bonferroni correction	5e-08
	ATI S1, S2	paired t-test with Bonferroni correction	0.33	n.s.
f	distance ratio: SAL, ATI	paired t-test	0.001857
g	SAL BF S0,S1	Wilcoxon signed test	0.625	n.s.
	SAL BF S0,S2	Wilcoxon signed test	0.0625	n.s.
	SAL Thal S0,S1	Wilcoxon signed test	0.03
	SAL Thal S0,S2	Wilcoxon signed test	0.44	n.s.
h	PROP BF S0,S1	Wilcoxon signed test	0.1	n.s.
	PROP BF S0,S2	Wilcoxon signed test	0.0625	n.s.
	PROP Thal S0,S1	Wilcoxon signed test	0.1563	n.s.
	PROP Thal S0,S2	Wilcoxon signed test	0.09375	n.s.

### Sheet: SFig 2
SFig 2	comparison	test	p
b	SAL-PROP	K-S test	0.8079	n.s.
	SAL-PRAZ	K-S test	0.02325
c	Phasic AUC baseline-restraint	paired t-test	0.133	n.s.

### Sheet: SFig 3
SFig 3	comparison	test	p
a	10Hz S0,S1,S2	1-way repeated ANOVA	0.00062
	S0,S1	paired t-test with Bonferroni correction	0.03
	S0,S2	paired t-test with Bonferroni correction	0.009
	S1,S2	paired t-test with Bonferroni correction	1	n.s.
	20Hz S0,S1,S2	1-way repeated ANOVA	0.002
	S0,S1	paired t-test with Bonferroni correction	0.042
	S0,S2	paired t-test with Bonferroni correction	0.004
	S1,S2	paired t-test with Bonferroni correction	1	n.s.
b	Nac DA release, baseline, early, late	2-way repeated measure ANOVA	freq:0.08	time:0.014
	0Hz baseline-early	paired t-test with Bonferroni correction	1	n.s.
	5Hz baseline-early	paired t-test with Bonferroni correction	0.783	n.s.
	10Hz baseline-early	paired t-test with Bonferroni correction	0.167	n.s.
	0Hz early-late	paired t-test with Bonferroni correction	1	n.s.
	5Hz early-late	paired t-test with Bonferroni correction	0.187	n.s.
	10Hz early-late	paired t-test with Bonferroni correction	0.312	n.s.
d	Nac DA release, baseline, early, late	1-way repeated measure ANOVA	0.16	n.s.
	10Hz baseline-early	paired t-test with Bonferroni correction	n.a.
	10Hz early-late	paired t-test with Bonferroni correction	n.a.
e	tonic-phasic 0,5,10Hz	1-way repeated ANOVA	0.047
	0Hz,5Hz	Dunnett's post-hoc	0.1853	n.s.
	0Hz,10Hz	Dunnett's post-hoc	0.005
